# The Microbiota Dictates Vendor-Derived Differences in a Murine *Clostridioides difficile* Infection Model

**DOI:** 10.64898/2026.08.31.748273

**Authors:** Liam Keogh, Lharbi Dridi, Bavanitha Thurairajah, Michael Shamash, Corinne Maurice, Irah L. King, Bastien Castagner

**Affiliations:** Department of Pharmacology & Therapeutics, McGill University, Montreal, QC, Canada; Meakins-Christie Laboratories, Research Institute of McGill University Health Centre, Montreal, QC, Canada; Department of Microbiology & Immunology, McGill University, Montreal, QC, Canada; McGill Centre for Microbiome Research, Montreal, QC, Canada; McGill Regenerative Medicine Network, Montreal, QC, Canada; McGill Interdisciplinary Initiative in Infection and Immunity, Montreal, QC, Canada

## Abstract

*Clostridioides difficile* infection (CDI) is the leading cause of healthcare-associated infectious diarrhea and remains a major burden to healthcare systems worldwide. The development of novel therapeutics for CDI requires robust and reproducible preclinical models. However, the microbiota has emerged as a major source of variability in animal studies. Here, we found that genetically similar mice obtained from two commercial vendors, Jackson Laboratory (JAX) and Charles River Laboratories (CRL), exhibited marked differences in susceptibility to CDI, with JAX mice developing fulminant disease and CRL mice remaining resistant. Using full-length 16S rRNA gene sequencing, we show that JAX and CRL mice harboured distinct gut microbiota, and that cohousing susceptible JAX mice with resistant CRL mice was sufficient to shift the JAX microbiota toward the CRL community structure and confer resistance to CDI. Differential abundance analysis identified taxa distinguishing resistant and susceptible mice, providing candidates for future mechanistic investigation. These findings demonstrate that vendor-derived variation in the gut microbiota drives differential susceptibility to CDI in mice, and that this phenotype is transferable via cohousing, highlighting the importance of accounting for the microbiota when designing and interpreting animal models of infectious disease.

**IMPORTANCE:** Mice are widely used to study *Clostridioides difficile* infection, but animals purchased from different commercial vendors can respond differently to infection. This study shows that mice from two commonly used suppliers differ substantially in their susceptibility to *C. difficile*, and that this difference is caused by variation in their gut microbiota, as opposed to genetic differences. By housing susceptible and resistant mice together, we found that the protective bacterial community could be transferred to susceptible mice, making them resistant to severe infection. This work underscores that the choice of animal vendor is a critical experimental variable that can substantially influence infection outcomes, highlighting the importance of accounting for vendor source when designing, interpreting, and comparing mouse studies of *C. difficile* infection.
