## Supplementary Tables for "The Microbiota Dictates Vendor-Derived Differences in a Murine *Clostridioides difficile* Infection Model"

### Sheet: Supplementary Table 1
Supplementary Table 1: DESeq2 Day -20 Species JAX v CRL
log2FC > 0: enriched in CRL
log2FC < 0: enriched in JAX
tax_id	log2FC	lfcSE	Pvalues	FDR
Ruminococcus champanellensis	8.0946	1.1141	3.72e-13	3.46e-11
Olsenella uli	-2.6734	0.38144	2.41e-12	1.49e-10
Bacteroides acidifaciens	2.1507	0.3387	2.16e-10	9.11e-09
Olegusella massiliensis	-3.5352	0.55847	2.45e-10	9.11e-09
Muribaculum intestinale	1.5672	0.26527	3.46e-09	1.07e-07
Desulfovibrio fairfieldensis	7.8655	1.3724	9.98e-09	2.65e-07
Prevotella loescheii	3.1472	0.5638	2.38e-08	5.53e-07
Lactobacillus johnsonii	-1.905	0.34257	2.68e-08	5.55e-07
Clostridium saudiense	2.8094	0.53198	1.29e-07	2.39e-06
Acutalibacter muris	-2.1083	0.40261	1.63e-07	2.76e-06
Clostridiales bacterium CCNA10	2.8551	0.55103	2.2e-07	3.41e-06
Flintibacter sp KGMB00164	1.3662	0.27523	6.91e-07	9.89e-06
Bifidobacterium pseudolongum	-2.0116	0.41398	1.18e-06	1.57e-05
Odoribacter splanchnicus	7.0345	1.474	1.82e-06	2.26e-05
Olsenella scatoligenes	-2.5316	0.54718	3.72e-06	4.31e-05
Metaprevotella massiliensis	6.7681	1.4667	3.94e-06	4.31e-05
Clostridium scindens	-1.337	0.29155	4.52e-06	4.67e-05
Gabonia massiliensis	6.711	1.4829	6.03e-06	5.9e-05
Lactobacillus intestinalis	1.7981	0.40266	7.98e-06	7.43e-05
Atopobiaceae bacterium	-3.755	0.84457	8.75e-06	7.75e-05
Romboutsia ilealis	2.452	0.55463	9.82e-06	8.31e-05
Clostridium sp SY8519	-1.9473	0.44668	1.3e-05	0.00010548
Lactobacillus gasseri	-1.3088	0.30258	1.52e-05	0.00011797
Ruminococcus gnavus	-1.0396	0.24424	2.08e-05	0.00015454
Hungateiclostridiaceae bacterium KB18	-1.8754	0.44283	2.29e-05	0.0001635
Olsenella timonensis	-3.7466	0.91654	4.36e-05	0.00029281
Adlercreutzia muris	-3.2687	0.80087	4.48e-05	0.00029281
Culturomica massiliensis	7.0376	1.7262	4.57e-05	0.00029281
Eubacterium siraeum	6.9877	1.7257	5.14e-05	0.00031868
Anaeromassilibacillus senegalensis	2.9254	0.72443	5.39e-05	0.00032326
Eubacterium xylanophilum	-1.7018	0.43396	8.8e-05	0.0005115
Lactobacillus hominis	-1.3397	0.34549	0.00010549	0.00059457
Tidjanibacter massiliensis	4.5369	1.212	0.00018165	0.00099371
Clostridium sp BNL1100	1.9739	0.54072	0.00026183	0.0013915
Clostridium leptum	-6.3317	1.7466	0.00028888	0.0014926
Schaedlerella arabinosiphila	-2.5106	0.70802	0.00039117	0.0019664
Prevotella shahii	2.8296	0.81049	0.00048072	0.002353
Colidextribacter massiliensis	2.147	0.62939	0.00064683	0.0030849
Alistipes putredinis	1.2773	0.37794	0.00072566	0.0033743
Enterorhabdus caecimuris	-1.0314	0.30822	0.00081898	0.0037154
Dubosiella newyorkensis	-2.0401	0.61761	0.00095566	0.0042322
Lactobacillus reuteri	1.2732	0.38936	0.0010761	0.0046546
Massilistercora timonensis	-0.92498	0.28799	0.0013188	0.0055748
Clostridium disporicum	1.6149	0.50476	0.0013778	0.0056948
Clostridium populeti	-4.0156	1.2994	0.0019997	0.0080858
Papillibacter cinnamivorans	5.8681	1.9597	0.0027501	0.010884
Bacteroides sp A1C1	3.7367	1.27	0.0032593	0.012511
Herbinix luporum	-1.0257	0.34902	0.0032958	0.012511
Clostridium isatidis	5.8285	2.0086	0.003711	0.013805
Ruminiclostridium cellobioparum	4.3212	1.4968	0.0038899	0.014187
Lactobacillus murinus	1.0343	0.36918	0.0050873	0.018197
Lactobacillus gallinarum	5.6781	2.0583	0.0058032	0.020366
Clostridium dakarense	5.6296	2.0708	0.0065564	0.022583
Alistipes finegoldii	1.0532	0.3983	0.0081903	0.027698
Anaerotignum lactatifermentans	-1.1166	0.42834	0.0091404	0.030359
Roseburia hominis	-1.2788	0.4993	0.010431	0.034039
Duncaniella sp B8	-0.77267	0.30293	0.010751	0.034477
Romboutsia timonensis	0.93652	0.37692	0.012968	0.040882
Eubacterium ventriosum	-1.2639	0.51014	0.013226	0.041001
Roseburia intestinalis	-1.1489	0.46576	0.013636	0.041577
Lactobacillus helveticus	1.1647	0.47744	0.014707	0.044122
Enterococcus gallinarum	-0.83134	0.34844	0.017037	0.049534
Alistipes dispar	-0.90542	0.37951	0.017044	0.049534
Bacteroides uniformis	0.98773	0.41623	0.017642	0.050484
Lactobacillus apodemi	-1.1236	0.48763	0.021215	0.059786
Lachnoclostridium phytofermentans	-1.0513	0.46981	0.025246	0.070085
Alistipes shahii	1.2266	0.54972	0.02566	0.070189
Flavonifractor plautii	0.8052	0.36797	0.028654	0.077241
Pseudoflavonifractor phocaeensis	1.9643	0.90346	0.02969	0.07889
Hungateiclostridium saccincola	2.6479	1.2301	0.031355	0.081219
Eubacterium oxidoreducens	-0.71005	0.33057	0.03172	0.081219
Clostridium merdae	2.3298	1.0862	0.031964	0.081219
Lacrimispora algidixylanolytica	-0.99614	0.46537	0.032313	0.081219
Aminipila sp JN 18	-2.5911	1.2252	0.034438	0.085406
Bifidobacterium longum	-2.6504	1.2861	0.039323	0.096087
Faecalicatena orotica	-0.56666	0.27561	0.039778	0.096087
Faecalibaculum rodentium	-1.2262	0.61739	0.047024	0.11214
Alistipes communis	3.1799	1.613	0.048674	0.11402
Terrisporobacter mayombei	1.063	0.54007	0.049041	0.11402
Barnesiella viscericola	3.2018	1.6323	0.049825	0.11441
Lachnospiraceae bacterium KGMB03038	-1.4837	0.76719	0.053128	0.12051
Blautia producta	-0.81181	0.42685	0.05719	0.12816
Parvibacter caecicola	1.0381	0.55045	0.059307	0.13132
Acetivibrio ethanolgignens	-1.7123	0.91377	0.060951	0.13338
Faecalimonas umbilicata	-0.50782	0.27409	0.063918	0.13824
Clostridiales bacterium	2.0119	1.0922	0.065462	0.13989
Escherichia coli	-0.57383	0.31234	0.066183	0.13989
Enterococcus faecalis	-0.56115	0.30712	0.06768	0.14144
Turicibacter sp H121	1.019	0.56694	0.072275	0.14937
Lactobacillus vaginalis	0.94633	0.53933	0.07932	0.16213
Parabacteroides distasonis	1.2109	0.70413	0.085476	0.17281
Hungateiclostridium alkalicellulosi	1.0789	0.63708	0.090351	0.1807
Lachnospiraceae bacterium Choco86	0.57587	0.34414	0.094261	0.18538
Alistipes senegalensis	0.90935	0.54413	0.094682	0.18538
Intestinimonas butyriciproducens	1.1377	0.73364	0.12096	0.23436
Hungatella hathewayi	-0.61166	0.40999	0.13573	0.25926
Lacrimispora sphenoides	-1.1511	0.77355	0.13674	0.25926
Shigella dysenteriae	-0.97241	0.65557	0.13799	0.25926
Blautia sp YL58	-0.51599	0.3503	0.14075	0.2618
Anaerocolumna cellulosilytica	-0.98529	0.68167	0.14834	0.27188
Libanicoccus massiliensis	-2.9125	2.0188	0.1491	0.27188
Blautia marasmi	-1.794	1.276	0.15973	0.28805
Butyrivibrio crossotus	1.0365	0.73955	0.16106	0.28805
Mucispirillum schaedleri	1.7769	1.3189	0.17788	0.3151
Bifidobacterium animalis	0.71064	0.55042	0.19668	0.34486
Anaerobacterium chartisolvens	2.2595	1.7568	0.19839	0.34486
Eubacterium coprostanoligenes	0.68932	0.61604	0.26316	0.45323
Clostridioides difficile	-1.0837	0.97533	0.26651	0.45415
Faecalicatena fissicatena	-0.24158	0.21836	0.26858	0.45415
Enterococcus mundtii	1.4199	1.2984	0.27416	0.45941
Escherichia fergusonii	1.8869	1.762	0.28423	0.47202
Anaerostipes butyraticus	-1.3174	1.2964	0.30957	0.50955
Anaerostipes hadrus	0.77189	0.78062	0.32275	0.52295
Marvinbryantia formatexigens	-1.1353	1.1496	0.32333	0.52295
Blautia sp SC05B48	0.54489	0.57581	0.34399	0.54799
Salmonella enterica	0.88852	0.94032	0.3447	0.54799
Laceyella sacchari	-0.27292	0.29564	0.35593	0.56103
Cuneatibacter caecimuris	-1.0367	1.1538	0.36891	0.57662
Gordonibacter urolithinfaciens	1.5421	1.7414	0.37586	0.58258
Bacteroides rodentium	1.2976	1.5255	0.395	0.60719
Lacrimispora indolis	-0.67447	0.79862	0.39836	0.60734
Fusicatenibacter saccharivorans	-2.0019	2.4004	0.40431	0.60874
Lactobacillus animalis	0.341	0.41146	0.40725	0.60874
Robinsoniella peoriensis	0.45837	0.55528	0.4091	0.60874
Eggerthella timonensis	-1.0919	1.3684	0.42491	0.62725
Lacrimispora amygdalina	-1.4641	1.8596	0.43112	0.6314
Enterocloster bolteae	-0.26739	0.36035	0.45807	0.66564
Neglecta timonensis	0.41899	0.57181	0.46371	0.66861
Parabacteroides goldsteinii	0.33849	0.48134	0.48191	0.68612
Pseudoclostridium thermosuccinogenes	-0.6538	0.93457	0.48419	0.68612
Enterobacter oligotrophica	0.94393	1.3578	0.48692	0.68612
Enterococcus faecium	0.9975	1.5234	0.51262	0.71689
Enterococcus casseliflavus	-0.40862	0.63512	0.51998	0.71778
Clostridium viride	1.0091	1.5739	0.52143	0.71778
Lachnoclostridium phocaeense	-0.32172	0.50591	0.52483	0.71778
Enterococcus avium	-0.73432	1.1858	0.53573	0.72734
Hungateiclostridium aldrichii	-0.95184	1.5629	0.54251	0.72941
Adlercreutzia equolifaciens	0.27508	0.45458	0.5451	0.72941
Monoglobus pectinilyticus	1.2379	2.0848	0.55265	0.73424
Oscillibacter valericigenes	0.21374	0.36889	0.56231	0.74178
Blautia coccoides	0.44848	0.79334	0.57186	0.74906
Christensenella minuta	-1.2663	2.356	0.59094	0.76283
Blautia hansenii	-0.99853	1.8603	0.59143	0.76283
Lachnospiraceae bacterium GAM79	0.19407	0.36475	0.59468	0.76283
Bariatricus massiliensis	-0.42059	0.81565	0.60609	0.77215
Mordavella massiliensis	-1.2051	2.3885	0.61389	0.77385
Anaerocolumna xylanovorans	-0.78406	1.5622	0.61575	0.77385
Enterococcus sp CR Ec1	-0.34648	0.70133	0.62128	0.77555
Anaerotignum faecicola	-0.7711	1.7744	0.66388	0.8162
Anaerotruncus rubiinfantis	0.57116	1.3285	0.66725	0.8162
Shigella flexneri	-0.20729	0.4873	0.67056	0.8162
Clostridium polysaccharolyticum	-0.29902	0.70483	0.67139	0.8162
Enterococcus sp M190262	-0.23372	0.56811	0.68077	0.82223
Kineothrix alysoides	0.14448	0.37116	0.69708	0.83649
Eubacterium rectale	0.48966	1.3089	0.70833	0.84455
Oscillibacter sp PEA192	0.61021	1.7504	0.72738	0.86173
Mediterraneibacter glycyrrhizinilyticus	-0.52223	1.5251	0.73203	0.86176
Bacteroides pectinophilus	-0.41067	1.2369	0.73989	0.86553
Faecalicatena contorta	0.13938	0.44131	0.75212	0.86909
Lacrimispora saccharolytica	-0.07949	0.25574	0.75594	0.86909
Hungateiclostridium cellulolyticum	-0.42904	1.3863	0.75695	0.86909
Emergencia timonensis	-0.477	1.5908	0.76429	0.87214
Blautia sp N6H1 15	-0.31578	1.1743	0.78801	0.89371
Enterococcus sp FDAARGOS 553	-0.41868	1.6138	0.7953	0.89405
Lachnoclostridium sp YL32	-0.10762	0.4203	0.79792	0.89405
Burkholderiales bacterium YL45	-0.29833	1.2563	0.8123	0.90472
Lactobacillus amylolyticus	0.57065	2.5023	0.8196	0.90497
Akkermansia muciniphila	-0.077539	0.34516	0.82226	0.90497
Dysosmobacter welbionis	0.074625	0.35654	0.83421	0.91068
Clostridium cocleatum	0.24483	1.1918	0.83723	0.91068
Eisenbergiella tayi	0.49407	2.5915	0.8488	0.91761
Anaerotaenia torta	0.14364	0.77778	0.85348	0.91761
Alistipes megaguti	0.086482	0.48609	0.85879	0.91802
Anaerostipes rhamnosivorans	0.088728	0.56846	0.87597	0.92618
Phocea massiliensis	0.15272	0.98179	0.87639	0.92618
Hungateiclostridium thermocellum	-0.21636	1.6082	0.89298	0.93079
Alistipes onderdonkii	0.32145	2.4216	0.8944	0.93079
Acetatifactor muris	0.10673	0.8146	0.89576	0.93079
Parasutterella excrementihominis	0.040358	0.40174	0.91998	0.95065
Enterococcus gilvus	0.092092	0.98488	0.9255	0.95107
Eisenbergiella massiliensis	0.029284	0.38052	0.93866	0.95929
Ihubacter massiliensis	-0.019443	0.4097	0.96215	0.975
Anaerobutyricum hallii	-0.085558	2.0649	0.96695	0.975
Enterococcus hirae	0.052259	1.3785	0.96976	0.975
Blautia glucerasea	-0.039775	1.8442	0.98279	0.98279

### Sheet: Supplemetary Table 2
Supplementary Table 3: DESeq2 Day -5 Species Non-coused JAX v Cohoused JAX
log2FC > 0: enriched in cohoused JAX
log2FC < 0: enriched in non-cohoused JAX
tax_id	log2FC	lfcSE	Pvalues	FDR
Desulfovibrio fairfieldensis	-8.4908	1.6947	5.4397e-07	5.9293e-05
Escherichia coli	2.6832	0.57239	2.7621e-06	0.00015054
Tidjanibacter massiliensis	-8.1309	1.8194	7.863e-06	0.00028569
Lactobacillus reuteri	-2.1438	0.64314	0.00085827	0.019924
Lactobacillus intestinalis	-2.4582	0.74136	0.00091393	0.019924
Parasutterella excrementihominis	1.8477	0.58417	0.0015615	0.028368
Enterococcus faecalis	1.9759	0.63421	0.0018357	0.028585
Odoribacter splanchnicus	-3.9597	1.3275	0.0028568	0.038923
Lachnospiraceae bacterium GAM79	1.3173	0.488	0.0069482	0.08415
Romboutsia ilealis	-2.5899	1.0233	0.011378	0.11928
Bacteroides uniformis	-1.5645	0.62305	0.012037	0.11928
Romboutsia timonensis	-1.3332	0.5785	0.021191	0.19249
Anaerocolumna cellulosilytica	1.224	0.54274	0.024119	0.20223
Lactobacillus murinus	-1.4149	0.65644	0.031127	0.24235
Lactobacillus vaginalis	-2.1034	0.9978	0.035025	0.25452
Alistipes putredinis	-1.3147	0.64878	0.042721	0.29091
Prevotella loescheii	-1.4623	0.73073	0.045371	0.29091
Bacteroides acidifaciens	-1.2149	0.67622	0.072388	0.43835
Muribaculum intestinale	-1.1403	0.64521	0.077177	0.44275
Alistipes finegoldii	-0.88395	0.52521	0.092365	0.50339
Terrisporobacter mayombei	-0.9688	0.60448	0.109	0.56576
Pseudoclostridium thermosuccinogenes	2.9658	1.914	0.12126	0.60077
Kineothrix alysoides	0.82655	0.55393	0.13566	0.64289
Bifidobacterium animalis	-1.2284	0.91004	0.17706	0.80413
Prevotella shahii	-0.85761	0.65147	0.18803	0.81364
Adlercreutzia equolifaciens	-0.66033	0.50849	0.19408	0.81364
Shigella flexneri	1.0989	0.87634	0.20987	0.84726
Flavonifractor plautii	-0.44267	0.37102	0.23283	0.87828
Enterococcus sp CR Ec1	0.83554	0.70157	0.23367	0.87828
Anaerostipes hadrus	-0.66118	0.57805	0.25271	0.87857
Lachnospiraceae bacterium Choco86	0.63145	0.56178	0.26101	0.87857
Culturomica massiliensis	-2.249	2.0039	0.26172	0.87857
Olsenella uli	0.9995	0.90184	0.26773	0.87857
Enterococcus casseliflavus	0.61432	0.57375	0.2843	0.87857
Lactobacillus helveticus	-0.62925	0.60038	0.2946	0.87857
Olsenella sp oral taxon 807	1.3056	1.2482	0.29559	0.87857
Alistipes dispar	0.54065	0.52623	0.30423	0.87857
Parabacteroides goldsteinii	0.63085	0.61665	0.30629	0.87857
Blautia sp YL58	-0.51652	0.53446	0.33383	0.93302
Faecalibaculum rodentium	-0.7458	0.79392	0.34753	0.93727
Anaerotaenia torta	0.46082	0.50889	0.36518	0.93727
Atopobiaceae bacterium	1.7938	2.001	0.37001	0.93727
Lachnoclostridium sp YL32	0.60688	0.68151	0.3732	0.93727
Roseburia hominis	-0.40874	0.49982	0.41349	0.93727
Dysosmobacter welbionis	0.39667	0.49744	0.42521	0.93727
Lactobacillus johnsonii	-0.65664	0.84929	0.43943	0.93727
Flintibacter sp KGMB00164	-0.31478	0.41008	0.44272	0.93727
Acetatifactor muris	0.52502	0.68522	0.44356	0.93727
Faecalimonas umbilicata	0.27303	0.36517	0.45465	0.93727
Lactobacillus gasseri	-0.35628	0.49068	0.46778	0.93727
Eubacterium oxidoreducens	-0.28865	0.42117	0.49312	0.93727
Pseudoflavonifractor phocaeensis	-0.6399	0.94436	0.49803	0.93727
Clostridium sp BNL1100	0.93099	1.3887	0.50261	0.93727
Faecalicatena orotica	-0.25323	0.37829	0.50323	0.93727
Roseburia intestinalis	-0.30498	0.45791	0.50539	0.93727
Akkermansia muciniphila	0.57921	0.87566	0.50832	0.93727
Olsenella timonensis	0.99358	1.555	0.52285	0.93727
Lactobacillus hominis	-0.43397	0.70067	0.53568	0.93727
Herbinix luporum	0.22763	0.37078	0.53927	0.93727
Olegusella massiliensis	0.74321	1.2401	0.54895	0.93727
Anaeromassilibacillus senegalensis	0.70547	1.1935	0.55446	0.93727
Adlercreutzia muris	0.65978	1.1317	0.55989	0.93727
Oscillibacter valericigenes	0.28063	0.48816	0.56537	0.93727
Gabonia massiliensis	-1.2334	2.1602	0.56801	0.93727
Bariatricus massiliensis	0.49628	0.88612	0.57544	0.93727
Bacteroides sp A1C1	-0.81833	1.4796	0.58021	0.93727
Bifidobacterium pseudolongum	0.4998	0.90532	0.5809	0.93727
Alistipes megaguti	0.37282	0.68218	0.58472	0.93727
Massilistercora timonensis	-0.176	0.33017	0.59399	0.93833
Clostridium sp SY8519	-0.31045	0.5979	0.60359	0.93988
Olsenella scatoligenes	0.75919	1.5857	0.6321	0.9704
Acutalibacter muris	0.29305	0.6314	0.64256	0.97276
Lacrimispora algidixylanolytica	-0.28989	0.66117	0.66106	0.97444
Eubacterium coprostanoligenes	-0.26236	0.59929	0.66154	0.97444
Enterocloster bolteae	-0.23982	0.60321	0.69094	0.98989
Enterococcus gallinarum	-0.23262	0.59223	0.69448	0.98989
Lacrimispora sphenoides	0.29554	0.79416	0.70978	0.98989
Clostridium scindens	0.15006	0.45088	0.73927	0.98989
Hungatella hathewayi	0.20964	0.65635	0.74942	0.98989
Robinsoniella peoriensis	-0.16007	0.50383	0.7507	0.98989
Anaerocolumna xylanovorans	0.62323	1.9752	0.75236	0.98989
Clostridiales bacterium CCNA10	-0.24654	0.81128	0.76121	0.98989
Ruminococcus gnavus	-0.12274	0.40481	0.76173	0.98989
Lacrimispora saccharolytica	0.14169	0.48454	0.76997	0.98989
Dubosiella newyorkensis	-0.26994	0.97674	0.78226	0.98989
Duncaniella sp B8	0.14166	0.5363	0.79167	0.98989
Parabacteroides distasonis	0.27316	1.0855	0.80131	0.98989
Cuneatibacter caecimuris	0.35109	1.5813	0.82429	0.98989
Anaerostipes rhamnosivorans	-0.14267	0.64335	0.8245	0.98989
Enterococcus sp FDAARGOS 553	-0.41688	1.8961	0.82598	0.98989
Faecalicatena contorta	0.091076	0.53627	0.86514	0.98989
Clostridium saudiense	0.17458	1.1255	0.87674	0.98989
Lactobacillus apodemi	-0.094707	0.63552	0.88154	0.98989
Lactobacillus animalis	-0.070514	0.54748	0.89752	0.98989
Acetivibrio ethanolgignens	-0.103	0.86045	0.90472	0.98989
Enterorhabdus caecimuris	-0.07405	0.65602	0.91013	0.98989
Faecalicatena fissicatena	0.044522	0.40999	0.91352	0.98989
Hungateiclostridiaceae bacterium KB18	-0.05796	0.55605	0.91698	0.98989
Laceyella sacchari	0.041801	0.42922	0.92242	0.98989
Hungateiclostridium alkalicellulosi	0.13255	1.4057	0.92487	0.98989
Ruminococcus champanellensis	0.23641	2.6455	0.92879	0.98989
Eubacterium ventriosum	0.062459	0.78561	0.93663	0.98989
Lachnoclostridium phocaeense	-0.055329	0.71086	0.93796	0.98989
Eubacterium xylanophilum	0.04735	0.69849	0.94595	0.98989
Schaedlerella arabinosiphila	-0.07076	1.2909	0.95629	0.98989
Eisenbergiella massiliensis	-0.027339	0.61003	0.96425	0.98989
Blautia sp SC05B48	-0.021296	0.61965	0.97258	0.98989
Blautia producta	0.016493	0.68547	0.9808	0.98989
Blautia marasmi	-0.0072779	1.9248	0.99698	0.99698

### Sheet: Supplementary Table 3
Supplementary Table 4: DESeq2 Day -5 Species Non-coused CRL v Cohoused CRL
log2FC > 0: enriched in cohoused CRL
log2FC < 0: enriched in non-cohoused CRL
tax_id	log2FC	lfcSE	Pvalues	FDR
Marvinbryantia formatexigens	-6.2912	1.4711	1.8994e-05	0.0017891
Eubacterium coprostanoligenes	1.9876	0.47056	2.4015e-05	0.0017891
Robinsoniella peoriensis	-1.1094	0.39728	0.0052324	0.25987
Lachnoclostridium phocaeense	-1.5175	0.57208	0.0079891	0.29759
Bifidobacterium animalis	1.819	0.72827	0.012501	0.30292
Clostridium populeti	-4.8738	1.9602	0.012906	0.30292
Intestinimonas butyriciproducens	0.99154	0.40448	0.014231	0.30292
Olsenella timonensis	-2.9158	1.3111	0.02615	0.35748
Kineothrix alysoides	-0.97408	0.44091	0.027156	0.35748
Faecalicatena orotica	-0.66524	0.303	0.028128	0.35748
Lactobacillus intestinalis	1.2707	0.57931	0.02827	0.35748
Lactobacillus vaginalis	1.7002	0.78628	0.030596	0.35748
Olsenella sp oral taxon 807	-2.1415	0.99387	0.031189	0.35748
Parabacteroides goldsteinii	1.0466	0.49837	0.035731	0.35772
Massilistercora timonensis	-0.55994	0.26705	0.036012	0.35772
Bacteroides acidifaciens	1.0868	0.53568	0.042482	0.39561
Anaerotaenia torta	-0.76252	0.40044	0.056883	0.45223
Enterocloster bolteae	-0.88279	0.47262	0.061783	0.45223
Lacrimispora saccharolytica	-0.70519	0.38374	0.066114	0.45223
Eisenbergiella massiliensis	-0.87713	0.47821	0.066628	0.45223
Lachnoclostridium sp YL32	-0.983	0.53637	0.06685	0.45223
Acutalibacter muris	-0.93419	0.51311	0.068661	0.45223
Clostridium polysaccharolyticum	-0.84111	0.46389	0.069807	0.45223
Adlercreutzia muris	1.6461	0.91968	0.073472	0.45614
Blautia sp YL58	-0.72338	0.41865	0.084008	0.49486
Prevotella loescheii	0.98754	0.57583	0.086351	0.49486
Lactobacillus helveticus	0.77002	0.45964	0.093887	0.51812
Herbinix luporum	-0.47573	0.30456	0.11828	0.5903
Lacrimispora algidixylanolytica	-0.83186	0.533	0.1186	0.5903
Blautia producta	-0.83654	0.53654	0.11896	0.5903
Faecalimonas umbilicata	-0.43632	0.28894	0.13102	0.5903
Ruminococcus gnavus	-0.47243	0.31482	0.13344	0.5903
Cuneatibacter caecimuris	-1.9318	1.3108	0.14053	0.5903
Schaedlerella arabinosiphila	-1.5605	1.0773	0.14748	0.5903
Eubacterium xylanophilum	-0.80758	0.5582	0.14796	0.5903
Roseburia intestinalis	-0.53832	0.37395	0.15	0.5903
Hungatella hathewayi	-0.7461	0.52066	0.15186	0.5903
Prevotella shahii	0.73545	0.51418	0.15262	0.5903
Akkermansia muciniphila	0.97324	0.68949	0.15808	0.5903
Colidextribacter massiliensis	0.70616	0.50074	0.15847	0.5903
Clostridium scindens	-0.50601	0.37274	0.17461	0.61962
Dubosiella newyorkensis	-1.014	0.76679	0.18603	0.61962
Lactobacillus reuteri	0.67276	0.51161	0.18851	0.61962
Laceyella sacchari	0.45157	0.3435	0.18864	0.61962
Blautia marasmi	-2.1303	1.621	0.18879	0.61962
Lactobacillus animalis	0.563	0.43083	0.19129	0.61962
Romboutsia timonensis	0.57083	0.44368	0.19824	0.62201
Lactobacillus murinus	0.66192	0.51694	0.20038	0.62201
Lachnospiraceae bacterium GAM79	-0.48896	0.38974	0.20964	0.628
Enterococcus hirae	1.6027	1.2806	0.21074	0.628
Flintibacter sp KGMB00164	0.38798	0.31314	0.21535	0.62916
Shigella dysenteriae	-0.63327	0.51964	0.22297	0.63834
Clostridium sp SY8519	-0.59688	0.49412	0.22706	0.63834
Bifidobacterium longum	1.9466	1.6731	0.24464	0.66389
Olsenella uli	-0.84175	0.72413	0.24506	0.66389
Clostridiales bacterium CCNA10	0.69945	0.62064	0.25975	0.69112
Alistipes putredinis	0.57262	0.51766	0.26865	0.69426
Flavonifractor plautii	0.31007	0.28136	0.27045	0.69426
Turicibacter sp H121	0.69666	0.64832	0.28257	0.69426
Dysosmobacter welbionis	-0.40324	0.38165	0.29071	0.69426
Faecalicatena fissicatena	-0.34928	0.33352	0.29498	0.69426
Bacteroides pectinophilus	-1.7007	1.624	0.295	0.69426
Neglecta timonensis	0.4043	0.39352	0.30424	0.69426
Muribaculum intestinale	0.52249	0.51241	0.30788	0.69426
Eubacterium oxidoreducens	-0.34599	0.34007	0.30896	0.69426
Olegusella massiliensis	-1.0157	1.0019	0.31069	0.69426
Lachnoclostridium phytofermentans	-0.4955	0.49028	0.31219	0.69426
Eubacterium ventriosum	0.60647	0.62366	0.33083	0.7196
Acetivibrio ethanolgignens	-0.6799	0.70467	0.33462	0.7196
Anaerocolumna xylanovorans	-1.5716	1.6546	0.34217	0.7196
Lacrimispora sphenoides	-0.60796	0.64657	0.34708	0.7196
Anaerostipes hadrus	-0.41354	0.44067	0.34802	0.7196
Anaerocolumna cellulosilytica	-0.41275	0.44399	0.35255	0.7196
Faecalicatena contorta	-0.39003	0.42702	0.36104	0.72696
Acetatifactor muris	-0.47965	0.55379	0.38643	0.7616
Faecalibaculum rodentium	0.54259	0.62916	0.38847	0.7616
Bariatricus massiliensis	-0.61138	0.72208	0.39717	0.76747
Desulfovibrio fairfieldensis	-0.82805	0.99165	0.40371	0.76747
Eubacterium siraeum	-1.443	1.74	0.40692	0.76747
Oscillibacter valericigenes	-0.31075	0.38532	0.41996	0.78218
Lacrimispora indolis	-0.81523	1.0373	0.4319	0.79349
Shigella flexneri	0.54458	0.70585	0.44039	0.79349
Hungateiclostridiaceae bacterium KB18	-0.35813	0.46662	0.44279	0.79349
Lactobacillus gasseri	-0.29538	0.38873	0.44734	0.79349
Parabacteroides distasonis	0.64964	0.8702	0.45534	0.79573
Alistipes shahii	0.36843	0.50073	0.46186	0.79573
Duncaniella sp B8	0.30746	0.43113	0.47576	0.79573
Hungateiclostridium alkalicellulosi	0.78253	1.119	0.48435	0.79573
Clostridium disporicum	0.41436	0.59474	0.48599	0.79573
Anaerostipes rhamnosivorans	0.35714	0.51373	0.48693	0.79573
Blautia sp SC05B48	-0.32963	0.47936	0.49168	0.79573
Clostridium hylemonae	-0.85048	1.2459	0.49485	0.79573
Lachnospiraceae bacterium Choco86	-0.30495	0.44862	0.49666	0.79573
Pseudoflavonifractor phocaeensis	-0.48761	0.7467	0.51374	0.80982
Bifidobacterium pseudolongum	0.46477	0.71612	0.51633	0.80982
Alistipes communis	-0.94623	1.5197	0.53351	0.82642
Enterococcus sp CR Ec1	0.34442	0.55982	0.5384	0.82642
Atopobiaceae bacterium	-0.98384	1.6397	0.54849	0.82642
Adlercreutzia equolifaciens	0.23931	0.39944	0.5491	0.82642
Barnesiella viscericola	1.141	1.9504	0.55856	0.82801
Hungateiclostridium cellulolyticum	-1.1618	1.9998	0.56127	0.82801
Alistipes dispar	-0.24103	0.4298	0.57494	0.8335
Bacteroides uniformis	0.2784	0.50129	0.57864	0.8335
Blautia coccoides	-0.82409	1.5157	0.58664	0.8335
Enterococcus sp FDAARGOS 553	0.84254	1.5526	0.58737	0.8335
Lactobacillus gallinarum	1.0278	1.9456	0.59733	0.83964
Metaprevotella massiliensis	1.1274	2.1994	0.60823	0.84697
Enterococcus mundtii	1.0078	2.0178	0.61744	0.85042
Romboutsia ilealis	0.38876	0.79796	0.62612	0.85042
Clostridium sp BNL1100	0.52676	1.0976	0.6313	0.85042
Pseudoclostridium thermosuccinogenes	-0.72951	1.5336	0.6343	0.85042
Anaeromassilibacillus senegalensis	-0.4413	0.9414	0.63924	0.85042
Gabonia massiliensis	0.78891	1.7279	0.64799	0.85442
Clostridium merdae	-0.72005	1.6296	0.6586	0.85522
Escherichia fergusonii	0.68144	1.5747	0.6652	0.85522
Eubacterium rectale	-0.63207	1.4634	0.66581	0.85522
Olsenella scatoligenes	-0.53612	1.2858	0.67671	0.85547
Lactobacillus johnsonii	-0.27709	0.66624	0.67748	0.85547
Anaerotignum lactatifermentans	-0.35247	0.86872	0.68493	0.85761
Lactobacillus apodemi	0.20056	0.51161	0.69505	0.86302
Anaerotignum faecicola	-1.1176	2.9732	0.70699	0.86566
Roseburia hominis	-0.14333	0.3922	0.71477	0.86566
Terrisporobacter mayombei	-0.17258	0.4799	0.71914	0.86566
Tidjanibacter massiliensis	-0.39161	1.1293	0.72876	0.86566
Clostridium saudiense	0.29271	0.87462	0.73787	0.86566
Hungateiclostridium aldrichii	-0.66743	2.0204	0.74113	0.86566
Salmonella enterica	0.29457	0.89773	0.74281	0.86566
Hungateiclostridium thermocellum	-1.0538	3.2226	0.74366	0.86566
Parasutterella excrementihominis	0.13506	0.45178	0.76498	0.87
Phocea massiliensis	-0.27046	0.90561	0.76521	0.87
Enterorhabdus caecimuris	0.15456	0.52911	0.77021	0.87
Ruminiclostridium cellobioparum	0.67072	2.3016	0.77073	0.87
Hungateiclostridium saccincola	0.54833	2.3177	0.81298	0.91079
Enterococcus casseliflavus	-0.076815	0.46577	0.869	0.96628
Ruminococcus champanellensis	0.30746	2.1304	0.88525	0.96872
Enterococcus sp M190262	-0.19579	1.4417	0.89198	0.96872
Parolsenella catena	0.23911	1.9979	0.90474	0.96872
Escherichia coli	-0.052246	0.4382	0.90509	0.96872
Enterococcus faecalis	0.052995	0.48939	0.91377	0.96872
Alistipes megaguti	-0.057864	0.54535	0.9155	0.96872
Lactobacillus hominis	-0.054231	0.5591	0.92273	0.96872
Parvibacter caecicola	-0.045466	0.51308	0.92939	0.96872
Alistipes senegalensis	-0.041534	0.47085	0.92971	0.96872
Bacteroides sp A1C1	-0.091661	1.189	0.93855	0.97109
Alistipes finegoldii	0.029052	0.42127	0.94502	0.97109
Culturomica massiliensis	0.09064	1.6056	0.95498	0.9746
Odoribacter splanchnicus	-0.043885	1.031	0.96605	0.97919
Enterococcus gallinarum	-0.013736	0.4671	0.97654	0.98314
Eggerthella timonensis	0.020574	2.5642	0.9936	0.9936

### Sheet: Supplementary Table 4
Supplementary Table 5: DESeq2 Day 0 Species JAX v CRL/MIX
log2FC > 0: enriched in JAX
log2FC < 0: enriched in CRL/MIX
	log2FC	lfcSE	Pvalues	FDR
Akkermansia muciniphila	-3.6876	0.58054	2.126e-10	1.7343e-08
Alistipes dispar	-4.0624	0.64489	2.9902e-10	1.7343e-08
Dubosiella newyorkensis	-4.6856	0.81523	9.0519e-09	3.3132e-07
Escherichia fergusonii	7.3046	1.2797	1.1425e-08	3.3132e-07
Anaerocolumna cellulosilytica	5.8983	1.1133	1.1716e-07	2.7182e-06
Faecalibaculum rodentium	-2.805	0.5375	1.803e-07	3.4859e-06
Enterococcus casseliflavus	7.8076	1.5229	2.9477e-07	4.8848e-06
Parabacteroides goldsteinii	5.595	1.1133	5.0207e-07	7.28e-06
Shigella boydii	7.3078	1.5461	2.284e-06	2.9438e-05
Lactobacillus murinus	2.5517	0.54455	2.7879e-06	2.9699e-05
Clostridium cocleatum	-5.4333	1.16	2.8163e-06	2.9699e-05
Escherichia coli	3.3635	0.75861	9.2587e-06	8.9501e-05
Lactobacillus animalis	1.7701	0.42119	2.6399e-05	0.00023556
Parasutterella excrementihominis	3.0808	0.77278	6.7034e-05	0.00052307
Escherichia albertii	3.8635	0.97167	7.0051e-05	0.00052307
Enterococcus mundtii	7.5492	1.902	7.2148e-05	0.00052307
Prevotella loescheii	6.2041	1.6573	0.00018154	0.0012387
Hungatella hathewayi	1.1652	0.32556	0.00034505	0.0022236
Anaerotignum faecicola	-6.2902	1.7738	0.00039077	0.0023858
Olsenella timonensis	5.967	1.7	0.00044818	0.0025994
Faecalimonas umbilicata	-1.9226	0.57434	0.00081554	0.0045049
Lactobacillus gasseri	-1.2876	0.39425	0.0010909	0.0057521
Clostridium saudiense	2.2289	0.72429	0.0020881	0.010531
Olegusella massiliensis	5.2802	1.845	0.0042113	0.019925
Atopobiaceae bacterium	5.1889	1.817	0.0042941	0.019925
Clostridium scindens	-0.75731	0.27887	0.0066148	0.029152
Enterococcus sp CR Ec1	3.7166	1.3729	0.0067854	0.029152
Salmonella enterica	2.6721	1.0047	0.0078222	0.032406
Eisenbergiella massiliensis	-0.84795	0.32309	0.0086777	0.034711
Bifidobacterium animalis	-0.5893	0.22641	0.0092462	0.035752
Enterobacter oligotrophica	5.0222	2.0116	0.012539	0.046922
Burkholderiales bacterium YL45	2.2342	0.91112	0.014199	0.051471
Lacrimispora algidixylanolytica	-1.8222	0.75654	0.016016	0.056299
Shigella dysenteriae	2.1242	0.89826	0.018042	0.061556
Shigella flexneri	1.6923	0.72367	0.019361	0.064169
Mucispirillum schaedleri	4.696	2.0837	0.024215	0.075434
Lactobacillus reuteri	0.95916	0.4259	0.024319	0.075434
Roseburia intestinalis	-0.60637	0.27034	0.024896	0.075434
Beduini massiliensis	5.1539	2.3057	0.025401	0.075434
Alistipes megaguti	-3.8956	1.75	0.026012	0.075434
Enterococcus sp FDAARGOS 553	3.1972	1.4557	0.028066	0.079406
Allobaculum stercoricanis	5.5308	2.6076	0.033917	0.093675
Blautia producta	-1.7683	0.84603	0.036611	0.098765
Anaerotaenia torta	4.5505	2.2695	0.044954	0.1171
Enterococcus avium	5.2413	2.6197	0.045426	0.1171
Shigella sonnei	4.5862	2.3113	0.047231	0.11911
Erysipelotrichaceae bacterium GAM147	4.5682	2.3133	0.048301	0.11921
Adlercreutzia muris	3.8483	1.9677	0.050494	0.11995
Enterococcus gallinarum	1.6015	0.8195	0.050668	0.11995
Roseburia hominis	-1.2658	0.65449	0.053105	0.1232
Enterococcus sp M190262	2.5379	1.4083	0.071526	0.16269
Herbinix luporum	1.9828	1.1614	0.087777	0.19581
Not Assigned	-3.2648	1.9371	0.091914	0.20117
Enterococcus faecalis	1.4294	0.8575	0.09552	0.20519
Acutalibacter muris	1.1965	0.72957	0.10099	0.213
Lachnoclostridium sp YL32	1.1789	0.73061	0.10662	0.22086
Flintibacter sp KGMB00164	-0.50529	0.32128	0.11577	0.23561
Massilistercora timonensis	-0.55923	0.35998	0.1203	0.2406
Eubacterium oxidoreducens	-0.80162	0.54644	0.14238	0.27993
Bifidobacterium pseudolongum	-0.3653	0.25741	0.15586	0.30133
Enterococcus faecium	1.324	0.94609	0.16167	0.30745
Kineothrix alysoides	1.2609	0.90863	0.16522	0.30913
Intestinimonas butyriciproducens	3.5842	2.6217	0.17159	0.31149
Ruminococcus gnavus	-0.34448	0.25315	0.17358	0.31149
Lachnoclostridium phytofermentans	3.57	2.6439	0.17693	0.31149
Lachnoclostridium phocaeense	-1.9291	1.4382	0.17983	0.31149
Bariatricus massiliensis	3.5071	2.6219	0.18103	0.31149
Schaedlerella arabinosiphila	3.4692	2.6029	0.1826	0.31149
Pseudoflavonifractor phocaeensis	3.4513	2.6077	0.18567	0.31214
Faecalicatena orotica	1.0046	0.80534	0.21224	0.35171
Eubacterium coprostanoligenes	1.2449	1.0384	0.23055	0.37668
Anaerotignum lactatifermentans	-2.7887	2.4785	0.26052	0.41972
Blautia sp YL58	1.5368	1.3805	0.26562	0.42208
Lactobacillus apodemi	0.67213	0.63949	0.29324	0.45929
Terrisporobacter mayombei	-1.436	1.3768	0.29696	0.45929
Faecalicatena contorta	-1.146	1.1127	0.30301	0.46249
Lacrimispora sphenoides	1.2331	1.215	0.31016	0.46725
Alistipes senegalensis	-1.2908	1.2828	0.31431	0.46743
Romboutsia ilealis	-0.59948	0.60729	0.32357	0.47512
Lachnospiraceae bacterium Choco86	0.38109	0.39049	0.3291	0.47719
Romboutsia timonensis	-0.33276	0.34806	0.33906	0.48556
Lachnospiraceae bacterium GAM79	0.45497	0.48621	0.3494	0.49428
Laceyella sacchari	-0.35446	0.3824	0.35396	0.49469
Lactobacillus johnsonii	0.39218	0.43368	0.36584	0.50388
Lactobacillus hominis	-0.66722	0.74306	0.36922	0.50388
Alistipes putredinis	-0.41799	0.52126	0.42261	0.57004
Muribaculum intestinale	-0.3543	0.46728	0.44833	0.59777
Lacrimispora saccharolytica	-0.24682	0.34004	0.46793	0.61681
Faecalicatena fissicatena	-0.20985	0.30418	0.49028	0.63874
Eubacterium ventriosum	0.27897	0.40937	0.49558	0.63874
Dysosmobacter welbionis	0.87722	1.4111	0.53417	0.68092
Olsenella uli	0.37876	0.69666	0.58667	0.73971
Duncaniella sp B8	-0.23912	0.46024	0.60337	0.75259
Bacteroides acidifaciens	-0.12018	0.27855	0.66614	0.80454
Clostridioides difficile	-1.0047	2.3704	0.67168	0.80454
Clostridium sp BNL1100	-0.66777	1.5854	0.67361	0.80454
Olsenella sp oral taxon 807	0.18853	0.44876	0.6744	0.80454
Enterococcus gilvus	0.81014	2.0348	0.69052	0.80454
Ihubacter massiliensis	0.69917	1.7698	0.6928	0.80454
Enterorhabdus caecimuris	-0.19387	0.49205	0.69357	0.80454
Alistipes shahii	-0.9354	2.6266	0.72175	0.82894
Bacteroides uniformis	-0.13936	0.42843	0.74497	0.84722
Alistipes finegoldii	0.14718	0.51791	0.77627	0.86543
Lachnospiraceae bacterium KGMB03038	-0.56023	2.0209	0.78161	0.86543
Eubacterium xylanophilum	-0.13826	0.50287	0.78336	0.86543
Blautia sp SC05B48	0.47478	1.7983	0.79177	0.86647
Oscillibacter valericigenes	-0.12916	0.53117	0.80788	0.87583
Flavonifractor plautii	-0.24304	1.0512	0.81715	0.87768
Lactobacillus intestinalis	-0.049192	0.31732	0.8768	0.92748
Lactobacillus vaginalis	-0.10273	0.72949	0.88801	0.92748
Turicibacter sp H121	-0.11495	0.81857	0.88832	0.92748
Enterococcus hirae	0.16451	1.335	0.90193	0.92748
Enterocloster bolteae	0.055178	0.49003	0.91035	0.92748
Robinsoniella peoriensis	0.25885	2.3287	0.91149	0.92748
Clostridium sp SY8519	-0.20177	2.314	0.93052	0.93861
Adlercreutzia equolifaciens	0.10716	2.3026	0.96288	0.96288

### Sheet: Supplementary Table 5
Supplementary Table 7: DESeq2 Day 10 Species CRL v MIX
log2FC > 0: enriched in CRL
log2FC < 0: enriched in MIX
	log2FC	lfcSE	Pvalues	FDR
Alistipes_onderdonkii	-6.4589	1.2969	6.3498e-07	0.00011366
Alistipes_putredinis	-2.0105	0.42738	2.5464e-06	0.0002279
Anaerotignum_faecicola	-3.2831	0.88192	0.00019715	0.011763
Alistipes_finegoldii	-1.6424	0.45754	0.00033128	0.014825
Enterocloster_bolteae	1.5243	0.4422	0.00056652	0.020281
Lachnoclostridium_sp__YL32	1.4495	0.42991	0.00074749	0.0223
Alistipes_senegalensis	-2.2278	0.69974	0.0014538	0.037175
Caproiciproducens_sp__NJN_50	-5.5162	1.7656	0.0017821	0.037417
Hungateiclostridium_thermocellum	-6.3705	2.0778	0.0021695	0.037417
Alistipes_shahii	-1.8432	0.60287	0.0022335	0.037417
Adlercreutzia_equolifaciens	-1.8592	0.60985	0.0022993	0.037417
Clostridiales_bacterium_CCNA10	1.673	0.56946	0.0033059	0.049312
Atopobiaceae_bacterium	-6.0874	2.0973	0.0037012	0.050963
Dubosiella_newyorkensis	-2.6602	0.94601	0.0049226	0.060555
Lachnospiraceae_bacterium_GAM79	1.1083	0.39753	0.0053052	0.060555
Burkholderiales_bacterium_YL45	-2.5156	0.91086	0.0057483	0.060555
Alistipes_dispar	-1.4363	0.52008	0.0057511	0.060555
Roseburia_intestinalis	-1.2914	0.48077	0.0072282	0.071873
Clostridium_merdae	-5.5339	2.0741	0.007629	0.071873
Enterorhabdus_caecimuris	-1.8039	0.69752	0.0097046	0.086743
Colidextribacter_massiliensis	1.0615	0.41309	0.010177	0.086743
Clostridium_sp__SY8519	1.1317	0.44391	0.010791	0.087799
Anaerostipes_rhamnosivorans	1.5355	0.61207	0.01212	0.094322
Ruthenibacterium_lactatiformans	-5.1289	2.0794	0.013644	0.10176
Alistipes_communis	-2.2228	0.9278	0.016587	0.11877
Anaerotruncus_rubiinfantis	-1.2869	0.56081	0.021751	0.14975
Kineothrix_alysoides	0.6735	0.29571	0.022751	0.15083
Alistipes_megaguti	-1.7819	0.80079	0.026068	0.15727
Eisenbergiella_massiliensis	0.74416	0.33486	0.026263	0.15727
Not_Assigned	-7.8494	3.5343	0.026358	0.15727
Paeniclostridium_sordellii	-5.2261	2.446	0.03263	0.18841
Anaerocolumna_cellulosilytica	1.0167	0.49614	0.040448	0.22626
Lactobacillus_frumenti	-4.8621	2.4736	0.049347	0.26767
Parasutterella_excrementihominis	-0.94891	0.48829	0.051978	0.27365
Salmonella_enterica	-1.2475	0.64653	0.053657	0.27442
Eubacterium_rectale	-1.7082	0.89855	0.057298	0.2849
Lacrimispora_saccharolytica	0.56268	0.29816	0.059137	0.2861
Clostridium_dakarense	-5.2854	2.8499	0.063657	0.29986
Terrisporobacter_glycolicus	-5.2607	2.8767	0.067443	0.30955
Acetatifactor_muris	-1.3463	0.76897	0.079985	0.33618
Robinsoniella_peoriensis	0.72896	0.41675	0.080261	0.33618
Romboutsia_timonensis	-1.0199	0.58865	0.083161	0.33618
Bifidobacterium_pseudolongum	-1.1505	0.66521	0.083719	0.33618
Faecalibaculum_rodentium	-1.025	0.59338	0.084086	0.33618
Christensenella_massiliensis	-2.2023	1.2834	0.086156	0.33618
Prevotella_loescheii	-1.0685	0.62311	0.086393	0.33618
Schaedlerella_arabinosiphila	-0.83879	0.49244	0.088505	0.33707
Blautia_hansenii	-4.7104	2.9003	0.10436	0.38777
Monoglobus_pectinilyticus	-1.5849	0.98091	0.10615	0.38777
Hungateiclostridium_alkalicellulosi	-1.9339	1.2063	0.10888	0.38977
Anaerotaenia_torta	0.92897	0.59787	0.12023	0.41001
Ihubacter_massiliensis	-1.0926	0.70365	0.12048	0.41001
Escherichia_albertii	-4.5275	2.923	0.1214	0.41001
Flintibacter_sp__KGMB00164	0.55152	0.35923	0.12472	0.41093
Laceyella_sacchari	-0.47402	0.31002	0.12626	0.41093
Bariatricus_massiliensis	0.66784	0.44267	0.13139	0.41998
Bifidobacterium_animalis	-0.59714	0.39848	0.13399	0.42078
Olsenella_sp__oral_taxon_807	-1.1895	0.80344	0.13874	0.42819
Anaeromassilibacillus_senegalensis	-0.97849	0.67744	0.14863	0.44556
Romboutsia_ilealis	-1.1388	0.79479	0.15191	0.44556
Lachnospiraceae_bacterium_oral_taxon_500	-4.2167	2.9919	0.15872	0.44556
Adlercreutzia_muris	-2.0993	1.4911	0.15916	0.44556
Muribaculum_intestinale	-1.1523	0.81841	0.15916	0.44556
Faecalicatena_orotica	0.43247	0.30728	0.15931	0.44556
Lactobacillus_johnsonii	-0.63885	0.45719	0.16231	0.44697
Lactobacillus_intestinalis	0.76624	0.58157	0.18765	0.50268
Herbinix_luporum	0.48249	0.36662	0.18815	0.50268
Clostridium_polysaccharolyticum	1.16	0.90497	0.19991	0.52298
Eubacterium_oxidoreducens	-0.63366	0.49621	0.2016	0.52298
Terrisporobacter_mayombei	-0.69452	0.55094	0.20745	0.53049
Lactobacillus_helveticus	0.53347	0.43853	0.2238	0.56004
Bacteroides_pectinophilus	1.2338	1.0174	0.22527	0.56004
Blautia_sp__SC05B48	0.43231	0.36173	0.23203	0.56896
Lactobacillus_murinus	0.60191	0.51888	0.24605	0.59517
Akkermansia_muciniphila	-0.89557	0.78347	0.253	0.60384
Lactobacillus_apodemi	0.40824	0.36009	0.25691	0.60509
Anaerostipes_hadrus	0.66702	0.5996	0.26595	0.61825
Lactobacillus_hominis	-0.30851	0.28532	0.27957	0.63924
Lactobacillus_animalis	0.43578	0.40516	0.28212	0.63924
Eubacterium_ventriosum	-0.75753	0.72938	0.29899	0.66899
Cuneatibacter_caecimuris	1.06	1.0374	0.30688	0.67148
Bacteroides_acidifaciens	-0.77032	0.75503	0.30761	0.67148
Eubacterium_xylanophilum	0.96489	0.95628	0.31297	0.67176
Roseburia_hominis	-0.42312	0.42131	0.31524	0.67176
Enterobacter_oligotrophica	-0.94353	0.96774	0.32957	0.67924
Clostridium_cocleatum	-0.96594	1.0014	0.33473	0.67924
Clostridiales_bacterium	1.2475	1.2994	0.33703	0.67924
Enterococcus_gallinarum	0.33155	0.34549	0.33723	0.67924
Phocea_massiliensis	-0.70683	0.73731	0.33772	0.67924
Lacrimispora_algidixylanolytica	0.50235	0.53115	0.34426	0.6847
Hungatella_hathewayi	0.4256	0.45778	0.35253	0.69344
Clostridioides_difficile	0.41511	0.45149	0.35788	0.69631
Blautia_coccoides	0.73398	0.83593	0.37992	0.73125
Enterococcus_gilvus	0.86683	1.0329	0.40133	0.76424
Barnesiella_viscericola	-1.6933	2.1455	0.42999	0.8102
Blautia_producta	0.31631	0.40689	0.43693	0.81469
Enterococcus_casseliflavus	0.43473	0.5765	0.45079	0.83187
Negativibacillus_massiliensis	-1.1482	1.5664	0.46356	0.84671
Escherichia_coli	-0.21644	0.30731	0.48124	0.86791
Lachnoclostridium_phocaeense	-0.47794	0.68424	0.48486	0.86791
Blautia_marasmi	-0.55175	0.80172	0.49132	0.87076
Blautia_glucerasea	1.3748	2.0677	0.50612	0.88819
Olsenella_scatoligenes	0.70296	1.0858	0.51737	0.89854
Parvibacter_caecicola	-1.1789	1.8483	0.52357	0.89854
Butyrivibrio_crossotus	0.23488	0.38411	0.54088	0.89854
Oscillibacter_sp__PEA192	-0.49106	0.82622	0.55228	0.89854
Turicibacter_sanguinis	-0.88987	1.5217	0.55869	0.89854
Lachnospiraceae_bacterium_KGMB03038	-0.42197	0.73704	0.56697	0.89854
Acutalibacter_muris	-0.29393	0.51793	0.57037	0.89854
Bacteroides_fragilis	1.3761	2.4411	0.57295	0.89854
Faecalimonas_umbilicata	0.24345	0.43214	0.57319	0.89854
Bacteroides_rodentium	-0.72444	1.2934	0.57542	0.89854
Lactobacillus_reuteri	-0.28322	0.507	0.57642	0.89854
Clostridium_populeti	1.0293	1.8552	0.57904	0.89854
Lacrimispora_sphenoides	0.23429	0.43368	0.58902	0.89854
Duncaniella_sp__B8	-0.36812	0.68361	0.59024	0.89854
Marvinbryantia_formatexigens	0.8098	1.5117	0.59218	0.89854
Clostridium_saudiense	0.227	0.44689	0.61148	0.89854
Pseudoflavonifractor_phocaeensis	0.34201	0.67695	0.61341	0.89854
Emergencia_timonensis	-0.91759	1.8356	0.61716	0.89854
Eisenbergiella_tayi	1.0375	2.1066	0.62235	0.89854
Lachnoclostridium_phytofermentans	-0.35354	0.71906	0.62295	0.89854
Lactobacillus_vaginalis	0.25982	0.53325	0.62609	0.89854
Bacteroides_uniformis	-0.50553	1.0446	0.62841	0.89854
Shigella_dysenteriae	0.19793	0.41488	0.6333	0.89854
Olsenella_timonensis	-0.74791	1.5792	0.63579	0.89854
Eubacterium_coprostanoligenes	-0.35008	0.74935	0.64037	0.89854
Enterococcus_avium	0.95625	2.1119	0.6507	0.89854
Acetivibrio_ethanolgignens	0.38138	0.86931	0.66087	0.89854
Lacrimispora_amygdalina	-0.79364	1.8125	0.66149	0.89854
Anaerostipes_butyraticus	0.46991	1.0783	0.663	0.89854
Enterococcus_sp__FDAARGOS_553	0.81504	1.8886	0.66606	0.89854
Peptococcaceae_bacterium_DCMF	1.2549	2.9224	0.66763	0.89854
Allobaculum_stercoricanis	1.0217	2.5174	0.68485	0.91028
Bacteroides_sp__A1C1	-0.57706	1.4412	0.68885	0.91028
Enterococcus_faecalis	0.071344	0.18228	0.6955	0.91028
Hungateiclostridium_saccincola	1.1501	2.964	0.69801	0.91028
Lactobacillus_amylolyticus	0.80821	2.1107	0.70178	0.91028
Clostridium_scindens	-0.187	0.5005	0.70868	0.9108
Blautia_sp__YL58	0.13304	0.38362	0.72874	0.9108
Clostridium_hylemonae	-0.29645	0.86481	0.73176	0.9108
Turicibacter_sp__H121	0.19402	0.57262	0.73474	0.9108
Pseudoclostridium_thermosuccinogenes	0.83139	2.4598	0.73538	0.9108
Dysosmobacter_welbionis	0.16019	0.4761	0.73653	0.9108
Gabonia_massiliensis	0.83482	2.4937	0.7378	0.9108
Prevotella_shahii	0.68607	2.1154	0.74569	0.91391
Shigella_flexneri	-0.13555	0.42831	0.75164	0.91391
Escherichia_fergusonii	0.31664	1.0313	0.75882	0.91391
Olegusella_massiliensis	0.26575	0.8727	0.76074	0.91391
Ruminococcus_gnavus	-0.16573	0.56554	0.76949	0.91826
Clostridium_sp__BNL1100	0.32245	1.1654	0.78202	0.92703
Parabacteroides_goldsteinii	-0.19667	0.80474	0.80693	0.95026
Enterococcus_sp__M190262	0.32897	1.4078	0.81524	0.95029
Faecalicatena_fissicatena	-0.099163	0.42987	0.81757	0.95029
Lacrimispora_indolis	-0.16433	0.76694	0.83034	0.95891
Anaerobutyricum_hallii	0.27744	1.5273	0.85586	0.97581
Eubacterium_siraeum	0.22005	1.2115	0.85588	0.97581
Olsenella_uli	-0.1032	0.61925	0.86765	0.98296
Oscillibacter_valericigenes	0.060316	0.39784	0.8795	0.99013
Christensenella_minuta	-0.35714	2.9778	0.90454	0.99433
Lactobacillus_gasseri	-0.049554	0.41555	0.90508	0.99433
Enterococcus_sp__CR_Ec1	-0.064588	0.55113	0.90671	0.99433
Blautia_sp__N6H1_15	0.19439	1.7917	0.9136	0.99433
Lachnospiraceae_bacterium_Choco86	-0.050865	0.47275	0.91432	0.99433
Mordavella_massiliensis	0.16023	1.7929	0.92879	0.99433
Flavonifractor_plautii	0.028427	0.35598	0.93635	0.99433
Anaerocolumna_xylanovorans	0.095605	1.5165	0.94973	0.99433
Anaerotignum_lactatifermentans	-0.050756	1.0332	0.96082	0.99433
Aminipila_sp__JN_18	0.07502	1.8503	0.96766	0.99433
Hungateiclostridiaceae_bacterium_KB18	0.017893	0.47588	0.97001	0.99433
Massilistercora_timonensis	-0.020153	0.54074	0.97027	0.99433
Intestinimonas_butyriciproducens	-0.021115	0.77052	0.97814	0.99433
Parabacteroides_distasonis	0.023546	1.2826	0.98535	0.99433
Mediterraneibacter_glycyrrhizinilyticus	-0.018396	1.0084	0.98544	0.99433
Anaerotignum_aminivorans	-0.044807	2.5502	0.98598	0.99433
Faecalicatena_contorta	0.0070314	0.55022	0.9898	0.99433
Mucispirillum_schaedleri	0.026564	2.1148	0.98998	0.99433
Enterococcus_hirae	-0.015266	1.267	0.99039	0.99433
Enterococcus_mundtii	-0.010793	1.5178	0.99433	0.99433

### Sheet: Supplementary Table 6
27F: 5’–GTAAAACGACGGCCAGTG–barcode [8bp]–AGRGTTYGATYMTGGCTCAG–3’
1492R: 5’– GTAAAACGACGGCCAGTG–barcode [8bp]–CGGYTACCTTGTTACGACTT–3’
